# Targeting AML Resistance with Two Novel Combinations Demonstrate Superior Efficacy in *TP53, HLA-B, MUC4* and *FLT3* mutations

**DOI:** 10.1101/2024.12.31.630711

**Authors:** Elham Gholizadeh, Ehsan Zangene, Alun Parsons, Mika Kontro, Caroline A. Heckman, Mohieddin Jafari

**Author notes:** Corresponding author: Mohieddin Jafari.

## Abstract

Acute myeloid leukemia (AML) is a genetically heterogeneous malignancy characterized by the clonal expansion of myeloid precursor cells. Despite the advent of venetoclax-based regimens, resistance mechanisms remain a major clinical challenge, particularly in patients with high-risk mutations such as *TP53, MUC4, HLA-B and FLT3*. This study aims to investigate the efficacy of drug combinations for the treatment of AML using both, AML cell lines and zebrafish embryo xenograft model. Specifically, we focus on two drug combinations; the pan-RAF inhibitor LY3009120 combined with the mTOR inhibitor sapanisertib (designated as LS), and the JAK1/2 inhibitor ruxolitinib combined with the ERK inhibitor ulixertinib (designated as RU). The study integrates real-time cell viability assays, xenograft imaging, and genomic analyses to assess drug efficacy and explore correlations between treatment responses and mutational profiles, particularly *TP53, MUC4, HLA-B and FLT3* mutations. Both combinations demonstrated superior efficacy compared to venetoclax-based therapy, with LS notably reducing viability in MOLM-16 and SKM-1 cells, and RU showing comparable efficacy with a favorable safety profile. In zebrafish embryos, LS combination effectively inhibited the proliferation of xenografted human AML cells, as evidenced by decreased fluorescence signals, indicating cell death. The RU combination also disrupted survival of cancer cells, showing promise as a therapeutic strategy. Furthermore, a correlation was identified between drug response and mutational profiles, with *TP53, MUC4, HLA-B and FLT3* mutations significantly influencing sensitivity to the LS and RU combinations. These findings support the further development of LS and RU as effective alternatives to current clinical regimens, with implications for personalized AML treatment.
