## Supplementary data 1 for "Targeting AML Resistance with Two Novel Combinations Demonstrate Superior Efficacy in *TP53, HLA-B, MUC4* and *FLT3* mutations"

### Sheet: Table S4
Supplementary Table S1. Primers used for real-time quantitative PCR.
Primer Name	Primer Sequence	Product Length (bp)	Species
GAPDH-F	AGCACCCCTGGCCAAGGTCA	108	Human
GAPDH-R	CCGGAGGGGCCATCCACAGT
RPL19-F	ACATGGGCATAGGTAAGCGG	89	Human
RPL19-R	CCGGCGCAAAATCCTCATTC
HNRNPC-F	TTGTGGGCTGCTCTGTTCAT	148	Human
HNRNPC-R	CGGTTCACTTTTGGCTCTGC
RPL13a_F	CTCTGAAGACTCTGCACCCA	212	Zebrafish
RPL13a_R	GCCCAGGATGTGTAGCCTTT
