## Supplementary data 2 for "Targeting AML Resistance with Two Novel Combinations Demonstrate Superior Efficacy in *TP53, HLA-B, MUC4* and *FLT3* mutations"

### Sheet: Sheet 1
Supplementary table 2. qPCR analyzed using two-way Classical ANOVA
Cell_line	Sample_Group	term	sumsq	meansq	statistic	p.value
MOLM-13	LS	Gene	0.0535344	0.0267672	11.2157	0.000687027
MOLM-13	LS	Treatment	0.463758	0.231879	97.1599	2.26223e-10
MOLM-13	LS	Gene:Treatment	0.0786937	0.0196734	8.24338	0.000582445
MOLM-13	RU	Gene	0.165668	0.0828341	37.1676	4.0658e-07
MOLM-13	RU	Treatment	0.697079	0.348539	156.39	4.18419e-12
MOLM-13	RU	Gene:Treatment	0.131981	0.0329952	14.8049	1.60562e-05
MOLM-13	VA	Gene	0.0197542	0.00987708	23.9026	8.57249e-06
MOLM-13	VA	Treatment	0.0966329	0.0483164	116.926	4.8656e-11
MOLM-13	VA	Gene:Treatment	0.00765204	0.00191301	4.6295	0.00955572
MOLM-13	VC	Gene	0.0607683	0.0303842	54.5706	2.28496e-08
MOLM-13	VC	Treatment	0.285374	0.142687	256.269	5.95669e-14
MOLM-13	VC	Gene:Treatment	0.0633993	0.0158498	28.4666	1.44318e-07
MOLM-13	VR	Gene	0.013135	0.00656751	2.9905	0.075622
MOLM-13	VR	Treatment	1.05937	0.529687	241.191	1.00864e-13
MOLM-13	VR	Gene:Treatment	0.312258	0.0780644	35.5464	2.56767e-08
NOMO-1	LS	Gene	0.311848	0.155924	18.3704	4.4942e-05
NOMO-1	LS	Treatment	1.48076	0.74038	87.229	5.47555e-10
NOMO-1	LS	Gene:Treatment	0.0822491	0.0205623	2.42258	0.0860017
NOMO-1	RU	Gene	0.0451785	0.0225893	2.91172	0.0802442
NOMO-1	RU	Treatment	0.682662	0.341331	43.997	1.17469e-07
NOMO-1	RU	Gene:Treatment	0.0255655	0.00639137	0.823837	0.526962
NOMO-1	VA	Gene	0.145743	0.0728715	9.43485	0.00157552
NOMO-1	VA	Treatment	1.44842	0.724208	93.765	3.03092e-10
NOMO-1	VA	Gene:Treatment	0.256584	0.0641459	8.30513	0.000558902
NOMO-1	VC	Gene	0.39681	0.198405	14.5057	0.000176856
NOMO-1	VC	Treatment	1.40654	0.70327	51.4172	3.61189e-08
NOMO-1	VC	Gene:Treatment	0.126986	0.0317465	2.32104	0.0961719
NOMO-1	VR	Gene	0.216098	0.108049	12.3758	0.000415805
NOMO-1	VR	Treatment	1.56129	0.780646	89.4138	4.47382e-10
NOMO-1	VR	Gene:Treatment	0.232003	0.0580007	6.6433	0.00181812
