## Supplementary data 3 for "Targeting AML Resistance with Two Novel Combinations Demonstrate Superior Efficacy in *TP53, HLA-B, MUC4* and *FLT3* mutations"

### Sheet: Sheet1
Supplementary Table S3. qPCR analyzed using ANOVA, followed by post hoc pairwise comparisons.
group1	group2	Gene	Cell_line	estimate	SE	t.ratio	p.value	p.adj.signif	y.position	Sample_Group
LY3009120	LS	GAPDH	MOLM-13	0.238463	0.0572921	4.16224	0.000469803	***	0.276367	LS
Sapanisertib	LS	GAPDH	MOLM-13	0.136193	0.0572921	2.37716	0.183991	ns	0.178212	LS
Ruxolitinib	RU	GAPDH	MOLM-13	0.282844	0.0496164	5.70062	4.28638e-07	***	0.713864	RU
Ulixertinib	RU	GAPDH	MOLM-13	-0.0650844	0.0572921	-1.13601	1	ns	0.467173	RU
Venetoclax	VA	GAPDH	MOLM-13	0.113264	0.0467788	2.42127	0.16368	ns	0.323094	VA
Azacyidine	VA	GAPDH	MOLM-13	0.0577196	0.0572921	1.00746	1	ns	0.272242	VA
Venetoclax	VC	GAPDH	MOLM-13	-0.272453	0.0572921	-4.75552	3.80521e-05	***	0.521205	VC
Cytarabin	VC	GAPDH	MOLM-13	0.387727	0.0640545	6.05308	7.00369e-08	***	0.531205	VC
Venetoclax	VR	GAPDH	MOLM-13	-0.0286003	0.0467788	-0.611394	1	ns	0.391503	VR
Ruxolitinib	VR	GAPDH	MOLM-13	0.374505	0.0496164	7.54801	1.57847e-11	***	0.783864	VR
LY3009120	LS	HNRNP	MOLM-13	0.233148	0.0572921	4.06947	0.000680427	***	0.375318	LS
Sapanisertib	LS	HNRNP	MOLM-13	0.283291	0.0572921	4.94468	1.62296e-05	***	0.573448	LS
Ruxolitinib	RU	HNRNP	MOLM-13	0.178854	0.0496164	3.60475	0.00395357	**	0.675048	RU
Ulixertinib	RU	HNRNP	MOLM-13	-0.0143483	0.0572921	-0.250441	1	ns	0.51766	RU
Venetoclax	VA	HNRNP	MOLM-13	0.161144	0.0467788	3.4448	0.00697556	**	0.512824	VA
Azacyidine	VA	HNRNP	MOLM-13	0.00647062	0.0572921	0.112941	1	ns	0.362746	VA
Venetoclax	VC	HNRNP	MOLM-13	-0.36721	0.0572921	-6.40944	1.04596e-08	***	0.670257	VC
Cytarabin	VC	HNRNP	MOLM-13	0.140746	0.0640545	2.19728	0.291606	ns	0.680257	VC
Venetoclax	VR	HNRNP	MOLM-13	-0.0276149	0.0467788	-0.59033	1	ns	0.632243	VR
Ruxolitinib	VR	HNRNP	MOLM-13	0.148215	0.0496164	2.98721	0.0317119	*	0.745048	VR
LY3009120	LS	RPL	MOLM-13	0.460499	0.0572921	8.03775	8.12743e-13	***	0.717959	LS
Sapanisertib	LS	RPL	MOLM-13	0.25637	0.0572921	4.47479	0.000128882	***	0.489907	LS
Ruxolitinib	RU	RPL	MOLM-13	0.564148	0.0496164	11.3702	2.2088e-22	***	1.23	RU
Ulixertinib	RU	RPL	MOLM-13	0.0860472	0.0572921	1.5019	1	ns	0.710897	RU
Venetoclax	VA	RPL	MOLM-13	0.149781	0.0467788	3.20189	0.0159076	*	0.511836	VA
Azacyidine	VA	RPL	MOLM-13	0.0479162	0.0572921	0.83635	1	ns	0.420861	VA
Venetoclax	VC	RPL	MOLM-13	-0.105015	0.0572921	-1.83297	0.683086	ns	0.531836	VC
Cytarabin	VC	RPL	MOLM-13	0.815362	0.0640545	12.7292	1.64375e-26	***	0.525953	VC
Venetoclax	VR	RPL	MOLM-13	0.0685652	0.0467788	1.46573	1	ns	0.551836	VR
Ruxolitinib	VR	RPL	MOLM-13	0.743989	0.0496164	14.9948	1.84594e-33	***	1.3	VR
LY3009120	LS	GAPDH	NOMO-1	0.738174	0.0572921	12.8844	5.50652e-27	***	1.31	LS
Sapanisertib	LS	GAPDH	NOMO-1	0.38007	0.0572921	6.63391	3.05147e-09	***	0.951763	LS
Ruxolitinib	RU	GAPDH	NOMO-1	-0.069511	0.0496164	-1.40097	1	ns	0.561942	RU
Ulixertinib	RU	GAPDH	NOMO-1	0.279587	0.0572921	4.88003	2.17747e-05	***	1.04523	RU
Venetoclax	VA	GAPDH	NOMO-1	0.319171	0.0467788	6.82299	1.06018e-09	***	0.79776	VA
Azacyidine	VA	GAPDH	NOMO-1	0.194061	0.0572921	3.38723	0.00851631	**	0.643431	VA
Venetoclax	VC	GAPDH	NOMO-1	-0.163658	0.0572921	-2.85656	0.0473965	*	0.81776	VC
Cytarabin	VC	GAPDH	NOMO-1	-0.0347426	0.0640545	-0.542392	1	ns	0.688308	VC
Venetoclax	VR	GAPDH	NOMO-1	0.0381857	0.0467788	0.816305	1	ns	0.854262	VR
Ruxolitinib	VR	GAPDH	NOMO-1	-0.221756	0.0496164	-4.46941	0.000131861	***	0.864262	VR
LY3009120	LS	HNRNP	NOMO-1	0.433534	0.0572921	7.56708	1.40877e-11	***	1.04994	LS
Sapanisertib	LS	HNRNP	NOMO-1	0.305935	0.0572921	5.33992	2.53755e-06	***	0.951161	LS
Ruxolitinib	RU	HNRNP	NOMO-1	-0.0259596	0.0496164	-0.523207	1	ns	0.5673	RU
Ulixertinib	RU	HNRNP	NOMO-1	0.393899	0.0572921	6.87529	7.88954e-10	***	0.944404	RU
Venetoclax	VA	HNRNP	NOMO-1	0.576607	0.0467788	12.3262	2.79489e-25	***	1.45	VA
Azacyidine	VA	HNRNP	NOMO-1	-0.0499981	0.0572921	-0.872688	1	ns	0.838927	VA
Venetoclax	VC	HNRNP	NOMO-1	-0.375649	0.0572921	-6.55674	4.67407e-09	***	1.47	VC
Cytarabin	VC	HNRNP	NOMO-1	-0.337511	0.0640545	-5.26913	3.56397e-06	***	1.08393	VC
Venetoclax	VR	HNRNP	NOMO-1	0.288067	0.0467788	6.15806	4.02845e-08	***	1.49	VR
Ruxolitinib	VR	HNRNP	NOMO-1	-0.489871	0.0496164	-9.87318	5.9865e-18	***	1.08214	VR
LY3009120	LS	RPL	NOMO-1	0.546108	0.0572921	9.532	5.77485e-17	***	1.33033	LS
Sapanisertib	LS	RPL	NOMO-1	0.262186	0.0572921	4.5763	8.34304e-05	***	0.881577	LS
Ruxolitinib	RU	RPL	NOMO-1	0.0465925	0.0496164	0.939055	1	ns	0.750334	RU
Ulixertinib	RU	RPL	NOMO-1	0.313114	0.0572921	5.46523	1.38034e-06	***	0.993382	RU
Venetoclax	VA	RPL	NOMO-1	0.677184	0.0467788	14.4763	7.17732e-32	***	1.47775	VA
Azacyidine	VA	RPL	NOMO-1	0.0794198	0.0572921	1.38623	1	ns	0.819898	VA
Venetoclax	VC	RPL	NOMO-1	-0.401001	0.0572921	-6.99924	3.89643e-10	***	1.49775	VC
Cytarabin	VC	RPL	NOMO-1	-0.296938	0.0640545	-4.63572	6.44691e-05	***	1.33604	VC
Venetoclax	VR	RPL	NOMO-1	0.207243	0.0467788	4.43027	0.000155611	***	1.51775	VR
Ruxolitinib	VR	RPL	NOMO-1	-0.480554	0.0496164	-9.6854	2.09123e-17	***	1.21798	VR
